# A non-spike nucleocapsid R204P mutation in SARS-CoV-2 Omicron XEC enhances inflammation and pathogenicity

**DOI:** 10.1101/2025.05.28.656516

**Authors:** Shuhei Tsujino, Masumi Tsuda, Jumpei Ito, Sayaka Deguchi, Taha Y. Taha, Hesham Nasser, Lei Wang, Julia Rosecrans, Rigel Suzuki, Saori Suzuki, Kumiko Yoshimatsu, Melanie Ott, The Genotype to Phenotype Japan (G2P-Japan) Consortium, Terumasa Ikeda, Kazuo Takayama, Kei Sato, Shinya Tanaka, Tomokazu Tamura, Takasuke Fukuhara

**Affiliations:** Department of Virology, Faculty of Medicine Sciences, Kyushu University, Fukuoka, Japan; Department of Microbiology and Immunology, Faculty of Medicine, Hokkaido University, Sapporo, Japan; Department of Cancer Pathology, Faculty of Medicine, Hokkaido University, Sapporo, Japan; Institute for Chemical Reaction Design and Discovery (WPI-ICReDD), Hokkaido University, Sapporo, Japan; Division of Systems Virology, Department of Microbiology and Immunology, The Institute of Medical Science, The University of Tokyo, Tokyo, Japan; Center for iPS Cell Research and Application (CiRA), Kyoto University, Kyoto, Japan; Department of Synthetic Human Body System, Medical Research Institute, Institute of Integrated Research, Institute of Science Tokyo; Gladstone Institutes, San Francisco, California, United States of America; Bioengineering and Therapeutic Sciences, University of California, San Francisco, California, United States of America; Division of Molecular Virology and Genetics, Joint Research Center for Human Retrovirus Infection, Kumamoto University, Kumamoto, Japan; Institute for Vaccine Research and Development (IVReD), Hokkaido University, Sapporo, Japan; Institute for Genetic Medicine, Hokkaido University, Sapporo, Japan; Department of Medicine, University of California, San Francisco, California, United States of America; Chan Zuckerberg Biohub – San Francisco, San Francisco, California, United States of America; AMED-CREST, Japan Agency for Medical Research and Development (AMED), Tokyo, Japan; Graduate School of Frontier Sciences, The University of Tokyo, Chiba, Japan; Graduate School of Medicine, The University of Tokyo, Tokyo, Japan; International Research Center for Infectious Diseases, The Institute of Medical Science, The University of Tokyo, Tokyo, Japan; International Vaccine Design Center, The Institute of Medical Science, The University of Tokyo, Tokyo, Japan; Collaboration Unit for Infection, Joint Research Center for Human Retrovirus infection, Kumamoto University, Kumamoto, Japan; MRC-University of Glasgow Centre for Virus Research, Glasgow, UK; One Health Research Center, Hokkaido University, Sapporo, Japan; Laboratory of Virus Control, Research Institute for Microbial Diseases, The University of Osaka, Suita, Japan

**Keywords:** SARS-CoV-2, COVID-19, XEC, nucleocapsid, R204P, pathogenicity, inflammation, NF-κB

## Abstract

The global circulation of SARS-CoV-2 in human populations has driven the emergence of Omicron subvariants, which have become highly diversified through recombination. In late 2024, SARS-CoV-2 Omicron XEC variant emerged from the recombination of two JN.1 progeny, KS.1.1 and KP.3.3, and became predominant worldwide. Here, we investigated virological features of the XEC variant. Epidemic dynamics modeling suggested that spike substitutions in XEC mainly contribute to its increased viral fitness. Additionally, four licensed antivirals were effective against XEC. Although the fusogenicity of XEC spike is comparable to that of the JN.1 spike, the intrinsic pathogenicity of XEC in hamsters was significantly higher than that of JN.1. Notably, we found that the nucleocapsid R204P mutation of XEC enhanced inflammation through NF-κB activation. Recent studies suggest that the evolutionary potential of spike protein is reaching its limit. Indeed, our findings highlight the critical role of non-spike mutations in the future evolution of SARS-CoV-2.
