## Supplemental Table 1 for "A non-spike nucleocapsid R204P mutation in SARS-CoV-2 Omicron XEC enhances inflammation and pathogenicity"

### Sheet: Sheet1
Supplementary Table 1. Estimated effect of each substitution on Re estimated by a hierarchal Bayesian multinomial logistic model
Rank	Substitution	Posterior mean	Posterior 2.5 percentile	Posterior 97.5 percentile	Statistical significance class	R-hat value	Effective sampling size (ESS_bulk)	Effective sampling size (ESS_tail)
1	BA.2.86- or JN.1-specific mutations (Spike_E484K:Spike_E554K:Spike_L455S:Spike_P621S:Spike_P681R:Spike_S939F:Spike_A570V)	1.09072	1.04636	1.13348	high	1.00614	1080.44	3059.48
2	Spike_F456L	1.04336	1.0362	1.0509	high	1.02522	206.3	793.665
3	Spike_Q493E	1.03814	1.03063	1.04582	high	1.01404	346.344	1031.49
4	Spike_S31del	1.03338	1.02719	1.03977	high	1.01367	336.524	1276.19
5	Spike_F59S	1.02928	1.02007	1.03855	high	1.00677	709.044	2709.31
6	Spike_F456V	1.0263	1.00734	1.0442	high	1.0031	2502.65	5874.82
7	Spike_K182R:Spike_K444R:Spike_S31P:NSP3_S1717L	1.02453	0.996076	1.05399	not_significant	1.00073	4833.64	6751.6
8	Spike_T22N	1.02306	1.01444	1.03281	high	1.00253	2361.58	5755.65
9	Spike_A435S	1.01995	1.00382	1.03235	high	1.00186	2891.8	5435.83
10	Spike_Q493Z	1.01888	0.997442	1.03973	not_significant	1.00027	6630.46	5933.42
11	Spike_K1266R:Spike_F59L	1.0185	1.00989	1.02674	high	1.00283	1631.79	5452.9
12	Spike_R346T	1.01676	1.01192	1.02169	high	1.00795	671.796	2931.6
13	Spike_T547K:NS3_F87S	1.01578	1.00331	1.02721	high	1.00098	3122.61	5764.6
14	Spike_T572I	1.01497	1.0109	1.01909	high	1.00892	658.089	2643.23
15	NSP3_P1261Q:NSP9_P80L:NSP2_S122F	1.01448	0.997287	1.03438	not_significant	1.00001	8424.77	6478.81
16	NSP2_T44I:NS3_T89I	1.01404	0.996132	1.04164	not_significant	1.0006	8709.87	5878.19
17	Spike_K182N	1.01396	0.999494	1.03063	not_significant	1.00034	7675.56	5858.52
18	Spike_S31F	1.01281	1.00354	1.02202	high	1.0018	2785.98	5613.89
19	Spike_R190S	1.01029	1.00201	1.01919	high	1.00018	7174.02	5944.94
20	N_T379I	1.01012	0.997615	1.02698	not_significant	1.00169	9789.41	5812.91
21	Spike_V445P	1.00946	0.998262	1.02302	not_significant	0.999979	9013.6	6522.31
22	Spike_R403K	1.00916	0.999274	1.02121	not_significant	1.0001	9071.05	6398.77
23	Spike_E1150D	1.00916	1.00197	1.01674	high	1.00322	2757.31	5882.18
24	NSP2_I605V	1.00847	0.997982	1.02191	not_significant	1.00063	8072.75	5373.84
25	NSP5_K90R	1.00816	0.996307	1.02138	not_significant	1.00018	9247.36	5802.39
26	NSP3_A1711V	1.00815	0.995129	1.0255	not_significant	1.00007	10023	6733.65
27	Spike_R567K	1.0069	0.99552	1.02177	not_significant	1.0001	11191.1	6546.74
28	NSP2_L217P:Spike_E1092D:NSP2_H208Y	1.00677	0.995587	1.02085	not_significant	1.00056	9641.66	6187.08
29	NSP2_A419T	1.00616	0.997842	1.01706	not_significant	0.999999	8465.54	5822.88
30	Spike_F175L:NSP3_T183I	1.00593	0.995174	1.01986	not_significant	1.00021	11519.5	5897.56
31	Spike_K444T	1.00579	0.993558	1.02239	not_significant	0.99982	11229.5	5848.49
32	Spike_K182E	1.00574	0.995366	1.01869	not_significant	0.999902	12762.7	6037.74
33	Spike_S680Y	1.00559	0.994386	1.02034	not_significant	0.999988	12823.8	5708.11
34	Spike_V213E	1.00552	0.996533	1.01594	not_significant	1.00187	12461.6	5656.8
35	NSP1_V28I	1.00546	0.995419	1.01733	not_significant	1.0007	10499.7	5662.09
36	Spike_Q183P:Spike_F65Y	1.00546	0.996361	1.0172	not_significant	1.00026	10162.9	6710
37	NSP3_T611I:NSP3_D782N	1.005	0.994591	1.01897	not_significant	1.00013	11511.7	5890.02
38	Spike_P1143L	1.00495	0.994603	1.02109	not_significant	0.999972	8056.66	3562.38
39	M_L46F	1.00475	0.994669	1.01743	not_significant	1.00057	11411.6	5273.38
40	NSP4_A87V	1.00429	0.994683	1.01605	not_significant	0.999994	11989.5	5821.91
41	NSP2_T497I:Spike_S60P:NS3_A99V	1.00427	0.994345	1.01664	not_significant	1.00006	11316	6271.64
42	NS7b_L32F	1.00425	0.993514	1.01887	not_significant	1.00037	11021.6	5721.96
43	NSP3_N1329S	1.00411	0.994113	1.01627	not_significant	1.0004	9725.71	5409.71
44	NS8_G8stop	1.00406	0.997176	1.01201	not_significant	1.00071	10377	6620.96
45	NSP3_T1456I	1.00402	0.996825	1.01261	not_significant	1.00021	12846.3	6541.56
46	NSP3_A1179V:Spike_F186L:Spike_V445R:NS3_P178L	1.00398	0.992923	1.01878	not_significant	0.999642	10626.7	6056.98
47	Spike_R158del	1.00395	0.994587	1.01659	not_significant	0.999946	12683.5	6620.26
48	NSP2_A507S	1.00394	0.993797	1.01656	not_significant	1.00091	11414.1	6342.69
49	NSP4_A22V:NSP10_A104V	1.00387	0.994632	1.01599	not_significant	1.00022	9701.44	6514.54
50	Spike_T250N:Spike_P272H	1.00384	0.994304	1.01517	not_significant	1.00025	14023.7	6203.36
51	NSP3_H1274R	1.00374	0.996018	1.01315	not_significant	1.00037	12408.1	5752.67
52	NSP4_T461A	1.00355	0.993821	1.01555	not_significant	1.00054	10701.4	5255.41
53	NSP1_H110Y	1.00327	0.993652	1.01577	not_significant	1.00012	10812.8	5840.4
54	NSP3_G250R	1.00322	0.99353	1.01515	not_significant	1.00023	11308.4	6132.78
55	Spike_V70del:Spike_H69del	1.00319	0.995707	1.01262	not_significant	1.00089	10398.5	6553.69
56	NSP14_T16I	1.00302	0.993794	1.01373	not_significant	1.00099	13491.6	5424.21
57	NSP8_S170N	1.00299	0.993815	1.01433	not_significant	0.99991	12251.8	5637.66
58	Spike_V1264L	1.00295	0.993878	1.01367	not_significant	1.00077	9584.74	4749.84
59	NSP1_H83del:NSP1_V84del:NSP1_G82del	1.00295	0.996413	1.01087	not_significant	1.00022	9046.96	5848.54
60	Spike_P1143F	1.00292	0.9928	1.01764	not_significant	1.00113	7882.99	3904.32
61	NSP8_T187I	1.00289	0.990712	1.01782	not_significant	1.00117	11386.2	5944.39
62	NSP10_A32V	1.00276	0.993279	1.01459	not_significant	1.00074	11935.1	6155.58
63	NS3_N119Y	1.0025	0.99349	1.01307	not_significant	1.00024	10955.8	5963.48
64	NSP14_T31I	1.00246	0.996498	1.0093	not_significant	0.999919	11204	6519.73
65	NSP3_A149V:NS3_T268M	1.00236	0.993343	1.01294	not_significant	1.00105	12662.5	5885.27
66	Spike_A845S	1.0022	0.99427	1.01094	not_significant	1.0022	13325.9	5497.28
67	NS3_K67N	1.00211	0.993589	1.01347	not_significant	1.00002	9679.93	5358.87
68	NSP15_G17R	1.00204	0.995249	1.00971	not_significant	0.999898	11417.2	6604.63
69	NSP2_S369A	1.00202	0.993527	1.01175	not_significant	1.00202	11102.6	5471.44
70	N_G204P	1.00194	0.992685	1.01196	not_significant	1.00084	11319.4	4574.15
71	NSP2_R362C	1.00189	0.990618	1.01532	not_significant	1.00104	12544.3	5482.37
72	NSP3_D9G	1.00166	0.992157	1.0125	not_significant	1.00143	15248.5	5961.89
73	NSP12_A185V	1.00163	0.992648	1.01168	not_significant	1.00045	14913.1	5473.41
74	Spike_G72R	1.00157	0.992434	1.01158	not_significant	1.0009	12339.1	5141.5
75	NSP13_V348T	1.00154	0.992408	1.01202	not_significant	1.00153	13043.9	5762.71
76	Spike_N148T	1.00152	0.992455	1.01149	not_significant	0.999919	12925.4	5984.07
77	Spike_H146del	1.0015	0.992364	1.01193	not_significant	1.00186	16077.6	5186.87
78	NSP3_S371R	1.00147	0.991809	1.01215	not_significant	1.00039	12350.6	5387.88
79	NSP3_K429R	1.00147	0.994402	1.0094	not_significant	1.00009	12106.2	5949.06
80	NSP14_A23S	1.00144	0.992025	1.01207	not_significant	1.00103	13200.5	5754.34
81	NSP1_M85V	1.00142	0.992498	1.01094	not_significant	1.00123	10380.1	6236.61
82	NS7a_T120I	1.00135	0.991304	1.01277	not_significant	1.00037	12911.1	5232.32
83	NSP1_M85del	1.00131	0.994554	1.00854	not_significant	1.00036	10458.7	6242.69
84	NSP3_I549L	1.0013	0.992081	1.01246	not_significant	1.00006	9623.05	5466.12
85	NSP8_N192T	1.00127	0.990334	1.01451	not_significant	1.00024	12721.9	5111.8
86	Spike_K417N	1.00123	0.996211	1.00677	not_significant	1.00023	10224.9	5389.83
87	NSP14_T97I	1.00121	0.99056	1.01332	not_significant	1.00019	12488.3	5101.8
88	NSP13_A296S:NS3_K75N	1.0012	0.994411	1.00879	not_significant	1.00011	11140.3	5587.17
89	Spike_R190T	1.00118	0.992403	1.01046	not_significant	1.0007	13026	5411.44
90	NS3_S40P	1.00112	0.995432	1.00721	not_significant	1.00011	10482.1	6857.62
91	NSP1_A138T	1.00112	0.991102	1.01183	not_significant	1.00173	14105.3	5972.94
92	NSP15_L162F	1.00103	0.987402	1.01504	not_significant	1.00039	10636.7	5387.43
93	Spike_S704L	1.00099	0.992265	1.01001	not_significant	1.00034	13543.6	5817.35
94	Spike_R346S	1.00096	0.991458	1.01166	not_significant	1.0011	11182.5	5707.95
95	NSP3_P153L	1.0009	0.993261	1.00927	not_significant	1.00008	12572	5786.46
96	NSP3_P822L:NSP14_R485K	1.00087	0.992441	1.00996	not_significant	1.00045	10460.6	5984.14
97	Spike_A27S	1.00086	0.995476	1.00673	not_significant	1.00003	12612.6	6315.83
98	N_T24I	1.00083	0.990435	1.01209	not_significant	0.999963	12807.8	5845.52
99	Spike_V62F	1.00069	0.99129	1.011	not_significant	1.00071	11555	5351.92
100	NS8_F6S	1.00068	0.991223	1.01046	not_significant	1.00155	13519.6	5868.63
101	NSP3_T1303A:Spike_Q239R:NS6_L16I	1.00067	0.989226	1.01226	not_significant	1.0008	10514.1	5602.02
102	NS3_R68I	1.00066	0.99411	1.00745	not_significant	1.00193	16793.7	4857.68
103	Spike_R237K	1.00064	0.990229	1.01192	not_significant	1.00097	14977.1	4972.15
104	NSP2_A476V	1.00064	0.991686	1.01027	not_significant	1.00025	14671.3	4926.54
105	NSP2_A31D	1.00055	0.995559	1.00591	not_significant	1.00011	10739.6	5833.64
106	NSP13_S236I	1.00045	0.989131	1.01251	not_significant	1.00106	11258	5297.14
107	NS3_L53F	1.00044	0.992466	1.00876	not_significant	1.00034	12515.1	5463.73
108	Spike_R21T	1.00026	0.990672	1.01107	not_significant	1.00011	10292	4481.36
109	Spike_N185T	1.00022	0.991071	1.00969	not_significant	0.999846	13323.4	5839.17
110	NSP1_T170I	1.00017	0.99685	1.00368	not_significant	1.00454	2786.94	4416.45
111	NS3_L73F	1.00015	0.99128	1.00914	not_significant	1.00085	12965.7	5109.69
112	NSP10_P84S	1.00008	0.989936	1.01049	not_significant	1.00115	12502	5013.11
113	NSP1_V86del	1.00003	0.992065	1.00811	not_significant	1.00139	12803.4	5896.17
114	NSP3_Q1884H	0.999967	0.990507	1.00971	not_significant	1.00058	14694.2	5299.54
115	Spike_R158G	0.999965	0.992614	1.00766	not_significant	1.00036	11255.9	5513.71
116	NSP3_L1328F	0.999903	0.99008	1.00925	not_significant	1.00056	10150	5580.52
117	NSP1_K141del:NSP1_S142del:NSP1_F143del	0.999887	0.992555	1.00703	not_significant	1.00038	11535.3	5438.34
118	NS3_T64I	0.999859	0.990891	1.00878	not_significant	1.0013	13284.4	5868.78
119	Spike_ins16XXXX	0.999817	0.994918	1.00463	not_significant	1.00026	14037.8	6563.4
120	NSP6_L37F	0.999694	0.994848	1.00438	not_significant	1.00084	10165.4	5677.35
121	NSP2_A357S	0.999623	0.990569	1.00866	not_significant	1.00059	13176.3	6303.51
122	M_T30A	0.99962	0.994604	1.00457	not_significant	1.00099	9630.48	6114
123	NSP12_D63N	0.999564	0.98741	1.01133	not_significant	1.0004	12892.9	5258.09
124	Spike_S680P	0.999501	0.989503	1.00929	not_significant	1.00055	14516.8	5088.51
125	NSP3_D1774Y:NSP3_S454G:NSP2_L113F	0.9995	0.989591	1.00879	not_significant	1.00028	12991.8	5878.78
126	Spike_G35S:NS3_G100S	0.99945	0.988329	1.00985	not_significant	1.00043	13724.5	5958.03
127	NSP2_E617K	0.999322	0.988662	1.00928	not_significant	1.00002	11769.1	6082.04
128	NSP3_G1273S:NSP2_P589S	0.999294	0.990118	1.00794	not_significant	1.00062	13432.2	4623.81
129	NSP3_T1465I	0.999262	0.992569	1.00567	not_significant	1.00002	9224.43	6038.61
130	Spike_S680F:NS8_A65S	0.999254	0.988686	1.00926	not_significant	1.00058	14568.9	5842.73
131	NSP3_A861V	0.99924	0.989695	1.00836	not_significant	1.00104	16635.5	5047.33
132	NSP3_A655V	0.999185	0.990865	1.007	not_significant	1.00068	12671.7	6374.27
133	NSP2_P129L	0.999138	0.989481	1.00821	not_significant	1.00053	14275.7	5827.69
134	Spike_N211del:Spike_L212I	0.999108	0.991027	1.0072	not_significant	1.00113	13342.3	5628.09
135	NSP3_L1035F	0.99908	0.990459	1.00711	not_significant	1.00059	13380.7	5881.26
136	Spike_S254F	0.999077	0.991517	1.00622	not_significant	1.00023	12945.7	5449
137	NSP14_T378I	0.999064	0.989837	1.0078	not_significant	1.00172	11496.1	5393.54
138	NSP2_W466L:NSP10_K95R	0.999045	0.989214	1.00874	not_significant	1.00103	12026.6	5741.7
139	Spike_P25del:Spike_P26del:Spike_T19I:Spike_L24del	0.998931	0.988428	1.00838	not_significant	1.00016	11605	4541.43
140	NSP4_A446V	0.998885	0.988865	1.00814	not_significant	1.00048	14595.1	5547.56
141	Spike_F157S	0.998808	0.993191	1.00421	not_significant	0.999882	12697.7	6006.98
142	Spike_V483del	0.998781	0.991678	1.00559	not_significant	1.00023	12427.7	5399.46
143	NSP3_S1424F	0.99877	0.989007	1.00802	not_significant	1.00056	11538	5829.97
144	NSP5_V73F	0.998704	0.987193	1.00945	not_significant	1.00066	13629.9	5000.13
145	NS3_G18D	0.998695	0.988439	1.00797	not_significant	1.00071	13202.7	5809.18
146	NSP3_S1467F	0.99867	0.98869	1.00828	not_significant	1.00015	13556.8	5617.22
147	Spike_K1086R	0.99867	0.993248	1.00403	not_significant	1.00012	10195.5	6171.51
148	NSP14_C39F	0.998634	0.988263	1.00753	not_significant	1.00056	13850.1	5391.56
149	Spike_M1229I	0.99849	0.991154	1.00485	not_significant	1.0003	11043	6470.22
150	NSP2_M418V	0.998481	0.988785	1.00726	not_significant	1.00144	11428.9	5690.94
151	NS3_Q185H	0.998429	0.988312	1.00753	not_significant	1.00067	12268.9	4991.88
152	Spike_V1104L	0.998422	0.991232	1.00491	not_significant	1.00001	8770.68	6273.99
153	NS8_I71V	0.99839	0.988432	1.00756	not_significant	1.00051	13410.8	4906.04
154	Spike_N185D	0.998373	0.990081	1.00593	not_significant	1.00023	13189.9	6195.39
155	NSP8_T141M	0.998364	0.985765	1.00959	not_significant	0.999983	12138	5364.55
156	NSP14_R212K	0.998353	0.98926	1.0064	not_significant	1.00042	9863.75	5459.17
157	NSP4_T83I	0.998341	0.98824	1.00746	not_significant	1.00195	10895.5	4657.72
158	Spike_G184V	0.998296	0.98572	1.00936	not_significant	1.00041	10742.1	5520.49
159	N_G204R	0.997998	0.988132	1.00746	not_significant	1.00055	10753.5	4869.27
160	Spike_L5F	0.997922	0.989292	1.0054	not_significant	1.00158	10827.9	5851.09
161	NSP3_T942I	0.997878	0.986037	1.00816	not_significant	1.00131	12820.5	6291.9
162	N_T366I	0.997872	0.988389	1.00604	not_significant	1.0006	13980.3	6665.54
163	Spike_ins16MPLF	0.997835	0.995507	1.00014	not_significant	1.00137	4584.06	6706.17
164	NSP6_A79V	0.997824	0.98679	1.0075	not_significant	1.00152	12989.3	6337.98
165	NSP2_G265V	0.997807	0.986409	1.00784	not_significant	1.00088	11384.7	6243.49
166	NSP14_P151S	0.997629	0.98853	1.00581	not_significant	1.00072	12758.1	5006.86
167	Spike_Y248H	0.997607	0.983007	1.00959	not_significant	1.00053	11893.5	5654.13
168	NSP10_S33C	0.997554	0.99179	1.00275	not_significant	1.00026	9993.29	6449.22
169	NS8_S103L	0.997214	0.990721	1.00287	not_significant	0.999909	11843.6	6415.78
170	NSP2_G262D	0.997061	0.986113	1.00629	not_significant	1.00087	10609.9	5834.72
171	NSP3_L689F	0.996966	0.990312	1.00263	not_significant	1.00019	10947.8	7185.3
172	NSP3_S1682F:NS3_V13L	0.996891	0.98531	1.00655	not_significant	1.00006	10801	5672.08
173	NSP13_T366I	0.996886	0.985758	1.00651	not_significant	1.0003	11681	4420.64
174	Spike_A222V	0.996808	0.985525	1.00631	not_significant	0.999798	11955.8	5888.81
175	NSP2_I216T	0.996626	0.98556	1.00596	not_significant	1.0009	12240.3	5955.13
176	Spike_Q677H	0.996619	0.985634	1.00657	not_significant	0.999795	11910.5	5592.32
177	NS3_T24I	0.996507	0.983384	1.00705	not_significant	1.00028	9490.49	5766.73
178	NSP13_V387I	0.996476	0.984461	1.00605	not_significant	1.00034	11484.7	5801.58
179	NSP12_T276M	0.996456	0.985799	1.00563	not_significant	1.0007	12145.9	6191.05
180	Spike_L455F	0.996328	0.98023	1.00777	not_significant	1.00002	10021.7	4351.02
181	NSP3_V950I	0.996221	0.984571	1.00568	not_significant	1.00176	12911.7	5422.89
182	NSP10_P86T	0.996106	0.982101	1.00692	not_significant	1.00036	10425.8	6082.09
183	NSP3_T1022I	0.995687	0.983827	1.00565	not_significant	1.00085	12614.6	5780.04
184	NSP5_P132Y	0.995648	0.986014	1.00348	not_significant	1.00006	12126.8	5874.13
185	NS7b_F28L	0.995633	0.983362	1.00542	not_significant	1.0004	9567.15	5977.34
186	NSP2_H194Y	0.995543	0.984093	1.0053	not_significant	1.00027	11392.2	6041.96
187	Spike_F157L:Spike_L452R:NSP3_S1039L	0.995493	0.979452	1.00679	not_significant	1.00061	9933.81	5083
188	NS7a_T28I	0.995361	0.988313	1.00156	not_significant	1.00045	7569.85	6115
189	NSP3_S1285F:Spike_P1263L:NSP3_A450T	0.995164	0.98329	1.00528	not_significant	1.00053	10699.8	6206.2
190	NSP16_T35I	0.994626	0.98117	1.00546	not_significant	1.0002	11823.4	6401.23
191	Spike_Q183H	0.994604	0.988472	1.00033	not_significant	1.00037	7268.66	6868.89
192	NSP4_L353F	0.994155	0.982408	1.00289	not_significant	1.00004	9086.11	5800.17
193	NSP10_E135K	0.99412	0.986481	1.00111	not_significant	1.001	11438.6	6611.22
194	Spike_A475V:NSP12_A250V	0.994035	0.975681	1.00567	not_significant	1.00065	8602.23	5114.35
195	NSP16_T91M	0.993876	0.980406	1.00516	not_significant	1.00069	9488.92	6275.91
196	NS8_Q18stop	0.993728	0.978804	1.00486	not_significant	1.00041	10669.8	6627.93
197	Spike_H146Q	0.993177	0.982588	1.00149	not_significant	1.00029	7867.2	5444.8
198	NSP3_G1001S:Spike_Q52H:NSP2_A510V:NSP4_A380V	0.992844	0.975704	1.00464	not_significant	0.999921	9030.77	5793.24
199	Spike_V445H	0.992233	0.98159	1.00107	not_significant	1.00177	7873.95	5603.88
200	Spike_K187R	0.992144	0.978469	1.00389	not_significant	1.00009	11947.6	6037.4
201	NSP2_S325F	0.991394	0.980046	1.00162	not_significant	1.00022	8067.84	6178.49
202	NS7b_I26V:NS3_W45C	0.991113	0.977548	1.00306	not_significant	1.00026	11559	6268.42
203	Spike_S1252F	0.990733	0.974935	1.00372	not_significant	1.00037	10162.1	6705.27
204	N_A414S	0.989657	0.973063	1.00318	not_significant	1.0005	9037.21	6309.39
205	XBB-specific mutations (NSP1_K47R:Spike_E484A:Spike_F490S:Spike_G252V:Spike_L368I:Spike_P681H:Spike_Q183E:Spike_V83A:E_T11A:NSP12_G671S:NSP13_S36P:NSP4_L438F)	0.989351	0.955303	1.00703	not_significant	1.00063	6526.69	4311.11
206	NSP3_A1279V:N_M210T	0.989287	0.972395	1.00322	not_significant	1.00028	10919.2	6959.23
207	NSP6_P44S	0.989054	0.973924	1.0033	not_significant	1.00128	11772.2	5963.88
208	NSP2_F319L	0.987794	0.981247	0.994739	low	1.00049	3789.57	6009.68
209	Spike_A1087S	0.982868	0.972936	0.993304	low	1.00083	2878.02	6252.97
